## Supplemental Table 2 for "DGKα and ζ Deficiency Causes Regulatory T-Cell Dysregulation, Destabilization, and Conversion to Pathogenic T-Follicular Helper Cells to Trigger IgG1-Predominant Autoimmunity"

### Sheet: KEGG LIST
Supplemental Table 2. KEGG pathway analysis of WT and DKO Tregs.
ID	Description	GeneRatio	BgRatio	pvalue
mmu03030	DNA replication	23/1735	35/8275	1.3e-08
mmu04110	Cell cycle	52/1735	123/8275	6.16e-08
mmu04115	p53 signaling pathway	35/1735	71/8275	9.71e-08
mmu04659	Th17 cell differentiation	43/1735	102/8275	9.3e-07
mmu04668	TNF signaling pathway	45/1735	110/8275	1.43e-06
mmu05222	Small cell lung cancer	39/1735	92/8275	2.51e-06
mmu04218	Cellular senescence	66/1735	186/8275	2.73e-06
mmu00230	Purine metabolism	64/1735	179/8275	2.87e-06
mmu05202	Transcriptional misregulation in cancer	64/1735	183/8275	6.68e-06
mmu05225	Hepatocellular carcinoma	60/1735	171/8275	1.15e-05
mmu05321	Inflammatory bowel disease (IBD)	27/1735	59/8275	1.64e-05
mmu05212	Pancreatic cancer	32/1735	75/8275	1.68e-05
mmu05223	Non-small cell lung cancer	29/1735	66/8275	2.11e-05
mmu01522	Endocrine resistance	37/1735	93/8275	2.55e-05
mmu04912	GnRH signaling pathway	36/1735	90/8275	2.85e-05
mmu04658	Th1 and Th2 cell differentiation	35/1735	87/8275	3.17e-05
mmu05169	Epstein-Barr virus infection	74/1735	230/8275	3.77e-05
mmu05214	Glioma	30/1735	71/8275	3.83e-05
mmu04640	Hematopoietic cell lineage	37/1735	95/8275	4.42e-05
mmu05152	Tuberculosis	60/1735	178/8275	4.53e-05
mmu04380	Osteoclast differentiation	46/1735	128/8275	6.04e-05
mmu04928	Parathyroid hormone synthesis, secretion and action	40/1735	107/8275	6.58e-05
mmu03440	Homologous recombination	20/1735	41/8275	6.67e-05
mmu04210	Apoptosis	48/1735	136/8275	7.11e-05
mmu05145	Toxoplasmosis	40/1735	108/8275	8.38e-05
mmu04010	MAPK signaling pathway	89/1735	294/8275	8.38e-05
mmu01524	Platinum drug resistance	31/1735	77/8275	8.7e-05
mmu05163	Human cytomegalovirus infection	79/1735	256/8275	0.000103297
mmu05134	Legionellosis	25/1735	58/8275	0.000113238
mmu05166	Human T-cell leukemia virus 1 infection	85/1735	282/8275	0.00014167
mmu04925	Aldosterone synthesis and secretion	37/1735	100/8275	0.000156248
mmu04060	Cytokine-cytokine receptor interaction	88/1735	296/8275	0.000184422
mmu05167	Kaposi sarcoma-associated herpesvirus infection	68/1735	217/8275	0.000186818
mmu05205	Proteoglycans in cancer	64/1735	204/8275	0.000275558
mmu03460	Fanconi anemia pathway	22/1735	51/8275	0.000284095
mmu05224	Breast cancer	49/1735	147/8275	0.000296021
mmu04933	AGE-RAGE signaling pathway in diabetic complications	36/1735	100/8275	0.000355201
mmu04621	NOD-like receptor signaling pathway	54/1735	168/8275	0.000417807
mmu05220	Chronic myeloid leukemia	29/1735	76/8275	0.000430625
mmu04145	Phagosome	57/1735	181/8275	0.000523542
mmu04934	Cushing syndrome	51/1735	158/8275	0.00053462
mmu05140	Leishmaniasis	26/1735	67/8275	0.000621475
mmu00480	Glutathione metabolism	25/1735	64/8275	0.000700532
mmu04961	Endocrine and other factor-regulated calcium reabsorption	22/1735	54/8275	0.000740006
mmu04919	Thyroid hormone signaling pathway	39/1735	115/8275	0.000811238
mmu04064	NF-kappa B signaling pathway	36/1735	104/8275	0.000829003
mmu04625	C-type lectin receptor signaling pathway	38/1735	112/8275	0.000931558
mmu05142	Chagas disease (American trypanosomiasis)	35/1735	101/8275	0.000951268
mmu05418	Fluid shear stress and atherosclerosis	46/1735	143/8275	0.00106252
mmu04068	FoxO signaling pathway	43/1735	132/8275	0.00114911
mmu04664	Fc epsilon RI signaling pathway	25/1735	68/8275	0.00193355
mmu04660	T cell receptor signaling pathway	34/1735	101/8275	0.00196282
mmu01200	Carbon metabolism	39/1735	120/8275	0.00199959
mmu04066	HIF-1 signaling pathway	35/1735	105/8275	0.00205536
mmu04662	B cell receptor signaling pathway	26/1735	72/8275	0.00213037
mmu04360	Axon guidance	53/1735	175/8275	0.00214696
mmu05323	Rheumatoid arthritis	29/1735	83/8275	0.00217727
mmu04666	Fc gamma R-mediated phagocytosis	30/1735	87/8275	0.00232482
mmu04657	IL-17 signaling pathway	31/1735	91/8275	0.00246434
mmu05165	Human papillomavirus infection	100/1735	370/8275	0.00261835
mmu04144	Endocytosis	76/1735	270/8275	0.00266665
mmu04630	JAK-STAT signaling pathway	50/1735	165/8275	0.0027856
mmu05014	Amyotrophic lateral sclerosis (ALS)	20/1735	52/8275	0.00288782
mmu00030	Pentose phosphate pathway	14/1735	32/8275	0.00305359
mmu05170	Human immunodeficiency virus 1 infection	68/1735	239/8275	0.0032806
mmu00010	Glycolysis / Gluconeogenesis	24/1735	67/8275	0.00350393
mmu04062	Chemokine signaling pathway	58/1735	199/8275	0.00357986
mmu00240	Pyrimidine metabolism	33/1735	101/8275	0.00388638
mmu04540	Gap junction	29/1735	86/8275	0.00395465
mmu04725	Cholinergic synapse	36/1735	113/8275	0.00422876
mmu05211	Renal cell carcinoma	24/1735	68/8275	0.00436049
mmu04722	Neurotrophin signaling pathway	38/1735	121/8275	0.00440192
mmu04730	Long-term depression	22/1735	61/8275	0.00461422
mmu05218	Melanoma	25/1735	72/8275	0.00467811
mmu04514	Cell adhesion molecules (CAMs)	50/1735	169/8275	0.00474082
mmu01521	EGFR tyrosine kinase inhibitor resistance	27/1735	80/8275	0.00524488
mmu04140	Autophagy - animal	40/1735	130/8275	0.00525622
mmu05221	Acute myeloid leukemia	24/1735	69/8275	0.00538501
mmu00604	Glycosphingolipid biosynthesis - ganglio series	8/1735	15/8275	0.00571266
mmu04371	Apelin signaling pathway	42/1735	139/8275	0.00614107
mmu05219	Bladder cancer	16/1735	41/8275	0.0062502
mmu00310	Lysine degradation	21/1735	59/8275	0.00663173
mmu04142	Lysosome	38/1735	124/8275	0.00689834
mmu05215	Prostate cancer	31/1735	97/8275	0.00721976
mmu00051	Fructose and mannose metabolism	14/1735	35/8275	0.00799438
mmu00520	Amino sugar and nucleotide sugar metabolism	18/1735	49/8275	0.00800328
mmu04330	Notch signaling pathway	18/1735	49/8275	0.00800328
mmu04914	Progesterone-mediated oocyte maturation	29/1735	90/8275	0.00810095
mmu04520	Adherens junction	24/1735	72/8275	0.0097137
mmu05412	Arrhythmogenic right ventricular cardiomyopathy (ARVC)	24/1735	72/8275	0.0097137
mmu05133	Pertussis	25/1735	76/8275	0.0101065
mmu04072	Phospholipase D signaling pathway	43/1735	147/8275	0.0103668
mmu05161	Hepatitis B	42/1735	143/8275	0.0104142
mmu03420	Nucleotide excision repair	16/1735	43/8275	0.0105342
mmu00260	Glycine, serine and threonine metabolism	15/1735	40/8275	0.0120802
mmu04940	Type I diabetes mellitus	23/1735	70/8275	0.0134731
mmu05216	Thyroid cancer	14/1735	37/8275	0.0138459
mmu04971	Gastric acid secretion	24/1735	74/8275	0.013921
mmu05226	Gastric cancer	43/1735	150/8275	0.0148874
mmu00601	Glycosphingolipid biosynthesis - lacto and neolacto series	11/1735	27/8275	0.0154379
mmu04713	Circadian entrainment	30/1735	98/8275	0.0154477
mmu05146	Amoebiasis	32/1735	106/8275	0.015618
mmu04015	Rap1 signaling pathway	57/1735	209/8275	0.0165536
mmu04978	Mineral absorption	16/1735	45/8275	0.0168532
mmu04620	Toll-like receptor signaling pathway	30/1735	99/8275	0.0178415
mmu05144	Malaria	17/1735	49/8275	0.0180844
mmu05168	Herpes simplex infection	58/1735	215/8275	0.0196078
mmu04611	Platelet activation	36/1735	124/8275	0.0201023
mmu05210	Colorectal cancer	27/1735	88/8275	0.0202431
mmu03410	Base excision repair	13/1735	35/8275	0.0205042
mmu04918	Thyroid hormone synthesis	23/1735	73/8275	0.0224708
mmu00052	Galactose metabolism	12/1735	32/8275	0.0236267
mmu05213	Endometrial cancer	19/1735	58/8275	0.0241395
mmu04071	Sphingolipid signaling pathway	35/1735	122/8275	0.0258323
mmu04650	Natural killer cell mediated cytotoxicity	34/1735	118/8275	0.0260844
mmu03430	Mismatch repair	9/1735	22/8275	0.026794
mmu00983	Drug metabolism - other enzymes	26/1735	87/8275	0.0309734
mmu05162	Measles	38/1735	136/8275	0.0311726
mmu04392	Hippo signaling pathway - multiple species	10/1735	26/8275	0.0313393
mmu04917	Prolactin signaling pathway	22/1735	72/8275	0.0353689
mmu04012	ErbB signaling pathway	25/1735	84/8275	0.0355694
mmu04270	Vascular smooth muscle contraction	36/1735	129/8275	0.0358422
mmu04750	Inflammatory mediator regulation of TRP channels	35/1735	125/8275	0.0364036
mmu05203	Viral carcinogenesis	60/1735	231/8275	0.0372224
mmu00620	Pyruvate metabolism	13/1735	38/8275	0.0405021
mmu04014	Ras signaling pathway	60/1735	233/8275	0.0434982
mmu04926	Relaxin signaling pathway	36/1735	131/8275	0.044276
mmu04070	Phosphatidylinositol signaling system	28/1735	98/8275	0.0449419
mmu04370	VEGF signaling pathway	18/1735	58/8275	0.0465148
mmu04970	Salivary secretion	23/1735	78/8275	0.046938
mmu05132	Salmonella infection	23/1735	78/8275	0.046938
mmu04114	Oocyte meiosis	32/1735	115/8275	0.0475221
