## Supplemental Table 4 for "DGKα and ζ Deficiency Causes Regulatory T-Cell Dysregulation, Destabilization, and Conversion to Pathogenic T-Follicular Helper Cells to Trigger IgG1-Predominant Autoimmunity"

### Sheet: KEGG1
Supplemental Table 4. Enriched KEGG pathways in CD4+Foxp3YFP- T cells from Dgka-/-zf/f-Foxp3YFPCre/YFPCre and WT-Foxp3YFPCre/YFPCre mice.
ID	Description	GeneRatio	BgRatio	pvalue
mmu04110	Cell cycle	54/1475	123/8275	1.29103e-11
mmu04115	p53 signaling pathway	36/1475	71/8275	2.50914e-10
mmu04060	Cytokine-cytokine receptor interaction	94/1475	296/8275	2.31279e-09
mmu04072	Phospholipase D signaling pathway	56/1475	147/8275	3.74727e-09
mmu04640	Hematopoietic cell lineage	41/1475	95/8275	7.08677e-09
mmu05321	Inflammatory bowel disease (IBD)	29/1475	59/8275	3.45127e-08
mmu04659	Th17 cell differentiation	39/1475	102/8275	7.8416e-07
mmu05166	Human T-cell leukemia virus 1 infection	83/1475	282/8275	8.03935e-07
mmu04062	Chemokine signaling pathway	62/1475	199/8275	2.63737e-06
mmu05205	Proteoglycans in cancer	63/1475	204/8275	3.04752e-06
mmu01524	Platinum drug resistance	30/1475	77/8275	9.34407e-06
mmu04068	FoxO signaling pathway	44/1475	132/8275	1.13431e-05
mmu04630	JAK-STAT signaling pathway	52/1475	165/8275	1.16544e-05
mmu04218	Cellular senescence	56/1475	186/8275	2.43724e-05
mmu05225	Hepatocellular carcinoma	52/1475	171/8275	3.49884e-05
mmu04672	Intestinal immune network for IgA production	19/1475	43/8275	5.38483e-05
mmu04380	Osteoclast differentiation	41/1475	128/8275	6.34888e-05
mmu04064	NF-kappa B signaling pathway	35/1475	104/8275	6.99761e-05
mmu04933	AGE-RAGE signaling pathway in diabetic complications	34/1475	100/8275	7.0047e-05
mmu04066	HIF-1 signaling pathway	35/1475	105/8275	8.72886e-05
mmu05219	Bladder cancer	18/1475	41/8275	9.35889e-05
mmu05167	Kaposi sarcoma-associated herpesvirus infection	61/1475	217/8275	0.000101926
mmu04650	Natural killer cell mediated cytotoxicity	38/1475	118/8275	0.000102357
mmu05152	Tuberculosis	52/1475	178/8275	0.000112568
mmu05214	Glioma	26/1475	71/8275	0.000123766
mmu04210	Apoptosis	42/1475	136/8275	0.000131671
mmu05231	Choline metabolism in cancer	33/1475	99/8275	0.000137566
mmu05145	Toxoplasmosis	35/1475	108/8275	0.000164835
mmu04621	NOD-like receptor signaling pathway	49/1475	168/8275	0.000183253
mmu00564	Glycerophospholipid metabolism	32/1475	97/8275	0.000214524
mmu04015	Rap1 signaling pathway	58/1475	209/8275	0.000218089
mmu05202	Transcriptional misregulation in cancer	52/1475	183/8275	0.000242067
mmu04668	TNF signaling pathway	35/1475	110/8275	0.000246392
mmu05223	Non-small cell lung cancer	24/1475	66/8275	0.000252358
mmu04010	MAPK signaling pathway	76/1475	294/8275	0.000299419
mmu04928	Parathyroid hormone synthesis, secretion and action	34/1475	107/8275	0.00030899
mmu05212	Pancreatic cancer	26/1475	75/8275	0.000342013
mmu04625	C-type lectin receptor signaling pathway	35/1475	112/8275	0.000362259
mmu05222	Small cell lung cancer	30/1475	92/8275	0.000418315
mmu01521	EGFR tyrosine kinase inhibitor resistance	27/1475	80/8275	0.000433394
mmu01522	Endocrine resistance	30/1475	93/8275	0.000514186
mmu04360	Axon guidance	49/1475	175/8275	0.000524013
mmu05169	Epstein-Barr virus infection	61/1475	230/8275	0.000567843
mmu04961	Endocrine and other factor-regulated calcium reabsorption	20/1475	54/8275	0.000616266
mmu04919	Thyroid hormone signaling pathway	35/1475	115/8275	0.000627081
mmu05143	African trypanosomiasis	15/1475	36/8275	0.000703724
mmu05163	Human cytomegalovirus infection	66/1475	256/8275	0.000789734
mmu04658	Th1 and Th2 cell differentiation	28/1475	87/8275	0.000811939
mmu05150	Staphylococcus aureus infection	20/1475	56/8275	0.00105063
mmu04520	Adherens junction	24/1475	72/8275	0.00108001
mmu04662	B cell receptor signaling pathway	24/1475	72/8275	0.00108001
mmu05218	Melanoma	24/1475	72/8275	0.00108001
mmu05144	Malaria	18/1475	49/8275	0.00127069
mmu05161	Hepatitis B	40/1475	143/8275	0.0016743
mmu04020	Calcium signaling pathway	49/1475	184/8275	0.00173248
mmu04657	IL-17 signaling pathway	28/1475	91/8275	0.0017571
mmu04666	Fc gamma R-mediated phagocytosis	27/1475	87/8275	0.00183157
mmu05140	Leishmaniasis	22/1475	67/8275	0.00213249
mmu05310	Asthma	11/1475	25/8275	0.00213922
mmu05416	Viral myocarditis	27/1475	88/8275	0.00220307
mmu05142	Chagas disease (American trypanosomiasis)	30/1475	101/8275	0.00226419
mmu04151	PI3K-Akt signaling pathway	85/1475	358/8275	0.00232225
mmu05215	Prostate cancer	29/1475	97/8275	0.00238669
mmu04664	Fc epsilon RI signaling pathway	22/1475	68/8275	0.00263244
mmu05211	Renal cell carcinoma	22/1475	68/8275	0.00263244
mmu05224	Breast cancer	40/1475	147/8275	0.00290341
mmu04912	GnRH signaling pathway	27/1475	90/8275	0.0031418
mmu04914	Progesterone-mediated oocyte maturation	27/1475	90/8275	0.0031418
mmu04144	Endocytosis	66/1475	270/8275	0.00332562
mmu05020	Prion diseases	13/1475	34/8275	0.00392524
mmu04514	Cell adhesion molecules (CAMs)	44/1475	169/8275	0.00456927
mmu04012	ErbB signaling pathway	25/1475	84/8275	0.00491845
mmu04114	Oocyte meiosis	32/1475	115/8275	0.00505782
mmu04611	Platelet activation	34/1475	124/8275	0.00506301
mmu05220	Chronic myeloid leukemia	23/1475	76/8275	0.00545706
mmu04713	Circadian entrainment	28/1475	98/8275	0.00568333
mmu04014	Ras signaling pathway	57/1475	233/8275	0.00598257
mmu00533	Glycosaminoglycan biosynthesis - keratan sulfate	7/1475	14/8275	0.00601605
mmu00480	Glutathione metabolism	20/1475	64/8275	0.00624782
mmu05230	Central carbon metabolism in cancer	20/1475	64/8275	0.00624782
mmu04934	Cushing syndrome	41/1475	158/8275	0.0064289
mmu04540	Gap junction	25/1475	86/8275	0.00684661
mmu05014	Amyotrophic lateral sclerosis (ALS)	17/1475	52/8275	0.00687709
mmu05221	Acute myeloid leukemia	21/1475	69/8275	0.00720199
mmu05226	Gastric cancer	39/1475	150/8275	0.00747521
mmu05332	Graft-versus-host disease	20/1475	65/8275	0.00754865
mmu04970	Salivary secretion	23/1475	78/8275	0.00770241
mmu05323	Rheumatoid arthritis	24/1475	83/8275	0.00854008
mmu05418	Fluid shear stress and atherosclerosis	37/1475	143/8275	0.00977048
mmu05134	Legionellosis	18/1475	58/8275	0.00995664
mmu04350	TGF-beta signaling pathway	24/1475	84/8275	0.00998874
mmu04070	Phosphatidylinositol signaling system	27/1475	98/8275	0.0109215
mmu05133	Pertussis	22/1475	76/8275	0.0113445
mmu05203	Viral carcinogenesis	55/1475	231/8275	0.0120154
mmu04071	Sphingolipid signaling pathway	32/1475	122/8275	0.0126946
mmu04725	Cholinergic synapse	30/1475	113/8275	0.013049
mmu03460	Fanconi anemia pathway	16/1475	51/8275	0.0131407
mmu00565	Ether lipid metabolism	15/1475	47/8275	0.0136469
mmu04925	Aldosterone synthesis and secretion	27/1475	100/8275	0.0143419
mmu04612	Antigen processing and presentation	25/1475	91/8275	0.0144846
mmu03030	DNA replication	12/1475	35/8275	0.0145409
mmu05210	Colorectal cancer	24/1475	88/8275	0.0178881
mmu05340	Primary immunodeficiency	12/1475	36/8275	0.0183641
mmu04330	Notch signaling pathway	15/1475	49/8275	0.0201722
mmu04911	Insulin secretion	23/1475	85/8275	0.0220749
mmu04620	Toll-like receptor signaling pathway	26/1475	99/8275	0.0227168
mmu05216	Thyroid cancer	12/1475	37/8275	0.0228918
mmu05170	Human immunodeficiency virus 1 infection	55/1475	239/8275	0.0231361
mmu05165	Human papillomavirus infection	81/1475	370/8275	0.023607
mmu04261	Adrenergic signaling in cardiomyocytes	36/1475	147/8275	0.0248106
mmu04724	Glutamatergic synapse	29/1475	114/8275	0.0255445
mmu00770	Pantothenate and CoA biosynthesis	7/1475	18/8275	0.0289628
mmu05164	Influenza A	40/1475	168/8275	0.028979
mmu01523	Antifolate resistance	10/1475	30/8275	0.0301369
mmu04024	cAMP signaling pathway	46/1475	198/8275	0.0304728
mmu04390	Hippo signaling pathway	37/1475	154/8275	0.0305265
mmu04926	Relaxin signaling pathway	32/1475	131/8275	0.0340162
mmu00561	Glycerolipid metabolism	17/1475	61/8275	0.0345127
mmu05162	Measles	33/1475	136/8275	0.0346346
mmu05410	Hypertrophic cardiomyopathy (HCM)	22/1475	84/8275	0.0351808
mmu00051	Fructose and mannose metabolism	11/1475	35/8275	0.0360592
mmu04930	Type II diabetes mellitus	14/1475	48/8275	0.0364092
mmu00604	Glycosphingolipid biosynthesis - ganglio series	6/1475	15/8275	0.0369189
mmu00730	Thiamine metabolism	6/1475	15/8275	0.0369189
mmu04550	Signaling pathways regulating pluripotency of stem cells	33/1475	137/8275	0.0380896
mmu00601	Glycosphingolipid biosynthesis - lacto and neolacto series	9/1475	27/8275	0.0387977
mmu00260	Glycine, serine and threonine metabolism	12/1475	40/8275	0.0413495
mmu05213	Endometrial cancer	16/1475	58/8275	0.0431003
mmu05412	Arrhythmogenic right ventricular cardiomyopathy (ARVC)	19/1475	72/8275	0.0447131
mmu04371	Apelin signaling pathway	33/1475	139/8275	0.045772
mmu04978	Mineral absorption	13/1475	45/8275	0.0460377
mmu04660	T cell receptor signaling pathway	25/1475	101/8275	0.0487829
mmu03440	Homologous recombination	12/1475	41/8275	0.0493181
mmu05146	Amoebiasis	26/1475	106/8275	0.049853
mmu00603	Glycosphingolipid biosynthesis - globo and isoglobo series	6/1475	16/8275	0.050412
mmu04722	Neurotrophin signaling pathway	29/1475	121/8275	0.0523974
mmu05330	Allograft rejection	17/1475	64/8275	0.0525548
mmu04971	Gastric acid secretion	19/1475	74/8275	0.0572858
mmu04940	Type I diabetes mellitus	18/1475	70/8275	0.06227
mmu05414	Dilated cardiomyopathy (DCM)	22/1475	89/8275	0.0624733
mmu04916	Melanogenesis	24/1475	100/8275	0.0716041
mmu05168	Herpes simplex infection	47/1475	215/8275	0.0725118
mmu00010	Glycolysis / Gluconeogenesis	17/1475	67/8275	0.0763313
mmu04392	Hippo signaling pathway - multiple species	8/1475	26/8275	0.0769288
mmu04917	Prolactin signaling pathway	18/1475	72/8275	0.0785546
mmu00240	Pyrimidine metabolism	24/1475	101/8275	0.0787171
mmu04145	Phagosome	40/1475	181/8275	0.0802549
mmu04370	VEGF signaling pathway	15/1475	58/8275	0.0803301
mmu03430	Mismatch repair	7/1475	22/8275	0.0814956
mmu04530	Tight junction	37/1475	167/8275	0.0870591
mmu00562	Inositol phosphate metabolism	18/1475	73/8275	0.0876628
mmu04918	Thyroid hormone synthesis	18/1475	73/8275	0.0876628
mmu00310	Lysine degradation	15/1475	59/8275	0.090767
mmu04727	GABAergic synapse	21/1475	88/8275	0.0919897
mmu04972	Pancreatic secretion	24/1475	103/8275	0.0943373
mmu04921	Oxytocin signaling pathway	34/1475	153/8275	0.0944858
mmu04310	Wnt signaling pathway	33/1475	148/8275	0.0948001
mmu04510	Focal adhesion	43/1475	199/8275	0.0958494
mmu00230	Purine metabolism	39/1475	179/8275	0.098566
mmu05320	Autoimmune thyroid disease	19/1475	79/8275	0.0989206
mmu04810	Regulation of actin cytoskeleton	46/1475	215/8275	0.0994037
mmu04215	Apoptosis - multiple species	9/1475	32/8275	0.1019
mmu00670	One carbon pool by folate	6/1475	19/8275	0.106731
mmu04910	Insulin signaling pathway	31/1475	140/8275	0.110291
mmu04750	Inflammatory mediator regulation of TRP channels	28/1475	125/8275	0.111466
mmu00980	Metabolism of xenobiotics by cytochrome P450	16/1475	66/8275	0.116107
mmu00430	Taurine and hypotaurine metabolism	4/1475	8275-11-01	0.116266
mmu04217	Necroptosis	38/1475	177/8275	0.120082
mmu04960	Aldosterone-regulated sodium reabsorption	10/1475	38/8275	0.125375
mmu04720	Long-term potentiation	16/1475	67/8275	0.128585
mmu04022	cGMP-PKG signaling pathway	36/1475	168/8275	0.129964
mmu00532	Glycosaminoglycan biosynthesis - chondroitin sulfate / dermatan sulfate	6/1475	20/8275	0.130596
mmu04922	Glucagon signaling pathway	23/1475	102/8275	0.131574
mmu04137	Mitophagy - animal	15/1475	63/8275	0.140645
mmu00592	alpha-Linolenic acid metabolism	7/1475	25/8275	0.142857
mmu01230	Biosynthesis of amino acids	18/1475	78/8275	0.143066
mmu04512	ECM-receptor interaction	19/1475	83/8275	0.143282
mmu04931	Insulin resistance	24/1475	109/8275	0.152581
mmu04140	Autophagy - animal	28/1475	130/8275	0.158525
mmu04670	Leukocyte transendothelial migration	25/1475	115/8275	0.162648
mmu00760	Nicotinate and nicotinamide metabolism	9/1475	36/8275	0.179021
mmu04216	Ferroptosis	10/1475	41/8275	0.182278
mmu04730	Long-term depression	14/1475	61/8275	0.186497
mmu05322	Systemic lupus erythematosus	30/1475	143/8275	0.186909
mmu00983	Drug metabolism - other enzymes	19/1475	87/8275	0.197177
mmu00511	Other glycan degradation	5/1475	18/8275	0.205493
mmu04610	Complement and coagulation cascades	19/1475	88/8275	0.212018
mmu04923	Regulation of lipolysis in adipocytes	12/1475	55/8275	0.266519
mmu00330	Arginine and proline metabolism	11/1475	50/8275	0.269665
mmu04975	Fat digestion and absorption	9/1475	40/8275	0.275291
mmu04270	Vascular smooth muscle contraction	26/1475	129/8275	0.275305
mmu04920	Adipocytokine signaling pathway	15/1475	71/8275	0.275539
mmu04710	Circadian rhythm	7/1475	30/8275	0.278981
mmu04142	Lysosome	25/1475	124/8275	0.279855
mmu05206	MicroRNAs in cancer	54/1475	281/8275	0.290385
mmu04924	Renin secretion	15/1475	72/8275	0.294966
mmu04614	Renin-angiotensin system	8/1475	36/8275	0.305637
mmu05132	Salmonella infection	16/1475	78/8275	0.309053
mmu04152	AMPK signaling pathway	25/1475	126/8275	0.309498
mmu04913	Ovarian steroidogenesis	12/1475	57/8275	0.310754
mmu04150	mTOR signaling pathway	30/1475	153/8275	0.311386
mmu00790	Folate biosynthesis	6/1475	26/8275	0.312903
mmu00590	Arachidonic acid metabolism	18/1475	89/8275	0.316175
mmu05010	Alzheimer disease	34/1475	175/8275	0.31687
mmu04927	Cortisol synthesis and secretion	14/1475	68/8275	0.320766
mmu05217	Basal cell carcinoma	13/1475	63/8275	0.327005
mmu00052	Galactose metabolism	7/1475	32/8275	0.340689
mmu00600	Sphingolipid metabolism	10/1475	48/8275	0.34763
mmu04623	Cytosolic DNA-sensing pathway	13/1475	64/8275	0.349023
mmu00620	Pyruvate metabolism	8/1475	38/8275	0.36345
mmu04728	Dopaminergic synapse	26/1475	135/8275	0.364458
mmu00500	Starch and sucrose metabolism	7/1475	33/8275	0.372197
mmu00510	N-Glycan biosynthesis	10/1475	49/8275	0.373384
mmu04979	Cholesterol metabolism	10/1475	49/8275	0.373384
mmu04120	Ubiquitin mediated proteolysis	26/1475	139/8275	0.426916
mmu00340	Histidine metabolism	5/1475	24/8275	0.430287
mmu01210	2-Oxocarboxylic acid metabolism	4/1475	19/8275	0.446874
mmu05100	Bacterial invasion of epithelial cells	14/1475	74/8275	0.449684
mmu00860	Porphyrin and chlorophyll metabolism	8/1475	41/8275	0.451398
mmu02010	ABC transporters	9/1475	47/8275	0.465059
mmu05032	Morphine addiction	17/1475	92/8275	0.477423
mmu04973	Carbohydrate digestion and absorption	8/1475	43/8275	0.508989
mmu04915	Estrogen signaling pathway	24/1475	133/8275	0.50934
mmu04723	Retrograde endocannabinoid signaling	27/1475	150/8275	0.511445
mmu00030	Pentose phosphate pathway	6/1475	32/8275	0.517491
mmu00062	Fatty acid elongation	6/1475	32/8275	0.517491
mmu00410	beta-Alanine metabolism	6/1475	32/8275	0.517491
mmu00520	Amino sugar and nucleotide sugar metabolism	9/1475	49/8275	0.518882
mmu04260	Cardiac muscle contraction	14/1475	78/8275	0.535256
mmu04744	Phototransduction	5/1475	27/8275	0.540855
mmu04211	Longevity regulating pathway	16/1475	90/8275	0.548255
mmu04974	Protein digestion and absorption	16/1475	90/8275	0.548255
mmu04130	SNARE interactions in vesicular transport	6/1475	33/8275	0.549779
mmu04213	Longevity regulating pathway - multiple species	11/1475	62/8275	0.559112
mmu00982	Drug metabolism - cytochrome P450	12/1475	68/8275	0.565301
mmu00514	Other types of O-glycan biosynthesis	4/1475	22/8275	0.569414
mmu04964	Proximal tubule bicarbonate reclamation	4/1475	22/8275	0.569414
mmu01200	Carbon metabolism	21/1475	120/8275	0.575132
mmu00512	Mucin type O-glycan biosynthesis	5/1475	28/8275	0.575463
mmu01040	Biosynthesis of unsaturated fatty acids	5/1475	28/8275	0.575463
mmu00350	Tyrosine metabolism	7/1475	40/8275	0.586268
mmu01212	Fatty acid metabolism	9/1475	52/8275	0.595831
mmu00450	Selenocompound metabolism	3/1475	17/8275	0.606314
mmu00360	Phenylalanine metabolism	4/1475	23/8275	0.606764
mmu00130	Ubiquinone and other terpenoid-quinone biosynthesis	2/1475	8275-11-01	0.609461
mmu03410	Base excision repair	6/1475	35/8275	0.611177
mmu04932	Non-alcoholic fatty liver disease (NAFLD)	26/1475	151/8275	0.611494
mmu05160	Hepatitis C	23/1475	134/8275	0.615425
mmu04976	Bile secretion	12/1475	71/8275	0.629392
mmu03020	RNA polymerase	5/1475	30/8275	0.640268
mmu00534	Glycosaminoglycan biosynthesis - heparan sulfate / heparin	4/1475	24/8275	0.642059
mmu00250	Alanine, aspartate and glutamate metabolism	6/1475	37/8275	0.667619
mmu04726	Serotonergic synapse	22/1475	132/8275	0.67217
mmu03320	PPAR signaling pathway	14/1475	85/8275	0.672253
mmu05031	Amphetamine addiction	11/1475	68/8275	0.6879
mmu00270	Cysteine and methionine metabolism	8/1475	50/8275	0.689091
mmu04340	Hedgehog signaling pathway	7/1475	44/8275	0.690853
mmu00380	Tryptophan metabolism	7/1475	46/8275	0.7362
mmu00061	Fatty acid biosynthesis	2/1475	14/8275	0.741777
mmu03060	Protein export	4/1475	28/8275	0.761477
mmu03420	Nucleotide excision repair	6/1475	43/8275	0.803498
mmu05204	Chemical carcinogenesis	14/1475	94/8275	0.809571
mmu00591	Linoleic acid metabolism	7/1475	50/8275	0.81239
mmu04141	Protein processing in endoplasmic reticulum	25/1475	163/8275	0.826231
mmu04977	Vitamin digestion and absorption	3/1475	24/8275	0.827853
mmu00640	Propanoate metabolism	4/1475	31/8275	0.828798
mmu04136	Autophagy - other	4/1475	32/8275	0.847405
mmu00100	Steroid biosynthesis	2/1475	19/8275	0.877415
mmu00220	Arginine biosynthesis	2/1475	19/8275	0.877415
mmu00040	Pentose and glucuronate interconversions	4/1475	34/8275	0.879517
mmu00650	Butanoate metabolism	3/1475	27/8275	0.883802
mmu04966	Collecting duct acid secretion	3/1475	27/8275	0.883802
mmu04721	Synaptic vesicle cycle	8/1475	62/8275	0.885254
mmu00280	Valine, leucine and isoleucine degradation	7/1475	56/8275	0.893269
mmu04080	Neuroactive ligand-receptor interaction	44/1475	289/8275	0.896861
mmu04962	Vasopressin-regulated water reabsorption	5/1475	43/8275	0.903099
mmu05016	Huntington disease	28/1475	194/8275	0.913424
mmu03450	Non-homologous end-joining	1/1475	13/8275	0.922242
mmu00630	Glyoxylate and dicarboxylate metabolism	3/1475	31/8275	0.933011
mmu04714	Thermogenesis	33/1475	230/8275	0.934363
mmu00515	Mannose type O-glycan biosynthesis	2/1475	23/8275	0.934735
mmu00900	Terpenoid backbone biosynthesis	2/1475	23/8275	0.934735
mmu04622	RIG-I-like receptor signaling pathway	8/1475	68/8275	0.93584
mmu00020	Citrate cycle (TCA cycle)	3/1475	32/8275	0.941867
mmu05030	Cocaine addiction	5/1475	48/8275	0.946196
mmu00563	Glycosylphosphatidylinositol (GPI)-anchor biosynthesis	2/1475	25/8275	0.952781
mmu05034	Alcoholism	27/1475	199/8275	0.957545
mmu00970	Aminoacyl-tRNA biosynthesis	7/1475	66/8275	0.962947
mmu00910	Nitrogen metabolism	1/1475	17/8275	0.964597
mmu00053	Ascorbate and aldarate metabolism	2/1475	27/8275	0.965996
mmu04950	Maturity onset diabetes of the young	2/1475	27/8275	0.965996
mmu05033	Nicotine addiction	3/1475	40/8275	0.98217
mmu00531	Glycosaminoglycan degradation	1/1475	21/8275	0.983887
mmu00071	Fatty acid degradation	4/1475	50/8275	0.985505
mmu03022	Basal transcription factors	3/1475	44/8275	0.990379
mmu04742	Taste transduction	8/1475	88/8275	0.993152
mmu00140	Steroid hormone biosynthesis	8/1475	89/8275	0.993937
mmu00830	Retinol metabolism	8/1475	91/8275	0.99526
mmu05012	Parkinson disease	15/1475	144/8275	0.995347
mmu04146	Peroxisome	7/1475	84/8275	0.995833
mmu03050	Proteasome	2/1475	46/8275	0.998714
mmu03018	RNA degradation	3/1475	83/8275	0.999986
mmu00190	Oxidative phosphorylation	8/1475	134/8275	0.999987
mmu03008	Ribosome biogenesis in eukaryotes	6/1475	116/8275	0.999989
mmu03015	mRNA surveillance pathway	4/1475	96/8275	0.99999
mmu03013	RNA transport	9/1475	167/8275	1
mmu03040	Spliceosome	5/1475	133/8275	1
mmu03010	Ribosome	7/1475	175/8275	1
