## Supplemental Table 6 for "DGKα and ζ Deficiency Causes Regulatory T-Cell Dysregulation, Destabilization, and Conversion to Pathogenic T-Follicular Helper Cells to Trigger IgG1-Predominant Autoimmunity"

### Sheet: Sheet1
Supplemental Table S6. Antibody and reagent list.
REAGENTS or ANTOBODIES (Clone)	Conjugated chromophores	SOURCE
anti-CD45.2 (104)	APC-Cy7 PE-Cy7 PE	BioLegend
anti-CD45.1 (A20),	APC-Cy7 BUV421 BV605	BioLegend
anti-TCRβ (H57-597)	BV510	BioLegend
anti-CD44 (IM7)	BUV737 BV510	BioLegend
anti-B220 (RA3-6B2)	BUV396	BioLegend
anti-CD25 (PC61)	BV786 PE APC	BioLegend
anti-CD4 (GK1.5)	BUV496 APC-Cy7 PE-Cy7	BioLegend
anti-CD8a (53-6.7)	BV711 BV650 APC-Cy7 PE-Cy7	BioLegend
anti-IFNg (XMG1.2)	PE-Cy7	BioLegend
anti-IL17A (TC11-18H10.1)	PE	BioLegend
anti-T-bet (4B10)	PE-Cy7	BioLegend
anti-RORgt (Q31-378)	BV786	BD Bioscience
anti-GATA3 (L50-823)	BUV396	BD Bioscience
anti-T- and B-Cell Activation Antigen (GL7)(LY-77)	BV421 PerCP-Cy5.5	BD Bioscience
anti-p-Akt (S473) (SDRNR)	APC	eBioscience or Thermo Fisher Scientific
anti-p-S6 (CUPK43K)	PE-Cy7	eBioscience or Thermo Fisher Scientific
anti-Foxp3 (FjK-16s)	PE-Cy5 PerCP-Cy5.5	eBioscience or Thermo Fisher Scientific
Live/Dead Fixable Violet Dead Cell Stain	BV421	Invitrogen
anti-CTLA-4 (UC10-4B9)	PE	eBioscience or Thermo Fisher Scientific
anti-TIGIT (1G9)	APC	BioLegend
anti-CD73 (TY/11.8)	PE-Cy7	BioLegend
anti-CD69 (H1.2F3)	PE PE-Cy5	BioLegend
anti-CD62L (MEL-14)	APC-Cy7 PE	BioLegend
anti-PD-1 (RMP1-30)	biotin	BioLegend
anti-CXCR5 (L138D7)	APC PE	BioLegend
anti-Fas (JO2)	PE	BD Bioscience
anti-IgG1 (RMG1-1)	FITC	BioLegend
anti-IgG2b (RMG2b-1)	PE	BioLegend
anti-CD93 (AA4.1)	APC	BioLegend
anti-Helios (22F6)	APC	BioLegend
anti-Nrp1 (3E12)	PE-Cy7	BioLegend
anti-Tim-3 (b8.2C12)	PE	BD Bioscience
anti-ICOS (C398.4A)	PE-Cy7 APC-Cy7	BD Bioscience
anti-IgD (11-26c.2a)	BV605 APC-Cy7	BD Bioscience
anti-IgM (RMM-1)	PE-Cy7	BD Bioscience
anti-GITR (DTA1)	APC	BD Bioscience
anti-CD45 (30-F11)	BV500	BD Bioscience
anti-Bcl6 (BCL-DWN)	PE APC	eBioscience or Thermo Fisher Scientific
anti-GFP-Alexa Fluor 488 (FM264G)	Alexa Fluor 488	BioLegend
Anti-BrdU	APC	BD Bioscience
anti-KLRG1 (2F1)	biotin	BD Bioscience
BV711 streptavidin		BD Bioscience
Anti-Ki67 (B56)		BD Bioscience
IL4 (11B11)	PE	BioLegend
p-Erk (D13.14.4E)		Cell Signaling
CD98 (RL388)	PE	BioLegend
CD71 (RI7217)	PE-Cy7	BioLegend
CD23 (B3B4)	BV711	BioLegend
Alexa Fluor 568 goat anti-mouse IgG (catalog number: A11031),		ThermoFisher
Texas Red goat anti-rabbit IgG (catalog number: T-2767)		Molecular Probes
Alexa Fluor 488-anti-mouse IgG		ThermoFisher Scientific
anti-CD3 (145-2C11)	biotin	Biolegend
Alex 594-conjugated streptavidin		Biolegend
anti-Peanut Agglutinin	FITC	Vector Laboratories, Burlingame, CA
Anti-Mouse IgM-HRP		SouthernBiotech
Anti-Mouse IgG-HRP		SouthernBiotech
Anti-Mouse IgG1-HRP		SouthernBiotech
Anti-Mouse IgG2b-HRP		SouthernBiotech
Anti-Mouse IgG3-HRP		SouthernBiotech
Anti-Mouse IgE-HRP		SouthernBiotech
Mouse IgM-UNLB		SouthernBiotech
Mouse IgG-UNLB		SouthernBiotech
Mouse IgG1-UNLB		SouthernBiotech
Mouse IgG2b-UNLB		SouthernBiotech
Mouse IgG3-UNLB		SouthernBiotech
Mouse IgE-UNLB		SouthernBiotech
IFNg ELISA kit		BioLegend
IL17A ELISA kit		BioLegend
IL4 ELISA kist		BioLegend
eBioscience IC Fixation Buffer		Invitrogen
eBioscience Foxp3 / Transcription Factor Staining buffer set		Invitrogen
DMSO		Sigma-Aldrich
Brefeldin A		Sigma-Aldrich
Phorbol- 12-myristate-13-actetate (PMA)		Calbiochem
Ionomycin		Calbiochem
BrdU		MP Biomedicals
CellTrace™ Violet		ThermoFisher Scientific
Mitomycin C		Sigma-Aldrich
2-NBDG		ThermoFisher Scientific
